# The spatial landscape of progression and immunoediting in primary melanoma at single cell resolution

**DOI:** 10.1101/2021.05.23.445310

**Authors:** Ajit J. Nirmal, Zoltan Maliga, Tuulia Vallius, Brian Quattrochi, Alyce A. Chen, Connor A. Jacobson, Roxanne J. Pelletier, Clarence Yapp, Raquel Arias-Camison, Yu-An Chen, Christine G. Lian, George F. Murphy, Sandro Santagata, Peter K. Sorger

## Abstract

Cutaneous melanoma is a highly immunogenic malignancy, surgically curable at early stages, but life-threatening when metastatic. Here we integrate high-plex imaging, 3D high-resolution microscopy, and spatially-resolved micro-region transcriptomics to study immune evasion and immunoediting in primary melanoma. We find that recurrent cellular neighborhoods involving tumor, immune, and stromal cells change significantly along a progression axis involving precursor states, melanoma *in situ,* and invasive tumor. Hallmarks of immunosuppression are already detectable in precursor regions. When tumors become locally invasive, a consolidated and spatially restricted suppressive environment forms along the tumor-stromal boundary. This environment is established by cytokine gradients that promote expression of MHC-II and IDO1, and by PD1-PDL1 mediated cell contacts involving macrophages, dendritic cells, and T cells. A few millimeters away, cytotoxic T cells synapse with melanoma cells in fields of tumor regression. Thus, invasion and immunoediting can co-exist within a few millimeters of each other in a single specimen.

**STATEMENT OF SIGNIFICANCE:** The reorganization of the tumor ecosystem in primary melanoma is an excellent setting in which to study immunoediting and immune evasion. Guided by classical histopathology, spatial profiling of proteins and mRNA reveals recurrent morphological and molecular features of tumor evolution that involve localized paracrine cytokine signaling and direct cell-cell contact.
