## Supplementary material for "The spatial landscape of progression and immunoediting in primary melanoma at single cell resolution": Table S1

### Sheet: Sheet1
Supplementary Table 1. Patient characteristics
	all (n=13)
gender
male	6
female	7
age
mean (range), y	52 (25-77)
tumor type
Primary	11
Logoregional metastasis	1
Distant metastasis	1
melanoma subtype
Melanoma in situ	2
Superficial spreading melanoma	7
Nodular melanoma	1
Malignant melanoma NOS	1
Metastatic melanoma	2
Clark classification
I	2
II	1
III	3
IV	5
V	1
Not applicable	1
AJCC stage
stage 0	2
stage IA	4
stage IB	1
stage IIA	1
stage IIC	1
stage III	2
stage IV	1
Not applicable	1
Site of origin
trunk	7
head	1
upper limb	3
lower limb	2
Breslow depth
mean (range), mm	3 (0.4-14)
Not applicable	3
Mitoses
mean (range)	3 (0-10)
Not applicable	3
TILs
Present, brisk	1
Present, non-brisk	9
Absent	1
Not applicable	2
Tumor regression
Present	3
Absent	9
Indeterminate	1
Lymphatic invasion
Not identified	10
Not applicable	3
Perineural invasion
Not identified	10
Not applicable	3
Vascular invasion
Not identified	10
Not applicable	3
Diameter of lesion
mean (range), mm	10 (3-31)
Ulceration
Present	1
Yes	2
Absent	7
Not applicable	3
Lymph node metastasis
positive	1
negative	4
None submitted	8
BRAF mutation status
Positive (Oncopanel)	2
Negative (IHC)	2
Not tested	9
Prior malignancy
yes	7
no	6
Family history of any malignancy
yes	6
no	3
Unknown	4
Family history of melanoma
no	4
unknown	9
Last known disease status
Tumor free	10
Loco-regional recurrence	3
Followup
mean (range), days	810 (468-1,111)
empty cell (data not available?)	2
Vital status
alive	13
