## Supplementary material for "The spatial landscape of progression and immunoediting in primary melanoma at single cell resolution": Table S2

### Sheet: HTANPreMelanomaAtlas-Paper_DATA
Supplementary Table 2. Clinical data related to the analyzed specimens.
patient ID	sex	age	classification	histology	Clark level	stage	anatomic site	Breslow depth (mm)	mitoses	TILs	regression	lymphatic invasion
MEL1	Male	61.7808	Primary	Superficial spreading melanoma	IV	Stage IIC	Skin of right forearm	14	4	Present, non-brisk	Absent	Not identified
MEL2	Male	44.6936	Primary	Malignant melanoma, NOS	III	Stage IA	Skin of right occipital scalp	1.2	3	Absent	Absent	Not identified
MEL3	Male	53.7561	Primary	Nodular melanoma	V	Stage IIIC	Skin of right calf	6.2	8	Present, non-brisk	Absent	Not identified
MEL4	Male	56.6911	Primary	Superficial spreading melanoma	IV	Stage IA	Skin of left chest	0.95	1	Present, non-brisk	Present	Not identified
MEL5	Male	59.6426	Metastasis	Metastatic melanoma	IV	Stage IIIC	Skin of right lateral lumbar abdomen	4.1	10	Present, non-brisk	Absent	Not identified
MEL6	Female	37.0357	Metastasis	Metastatic melanoma	Not applicable	Stage IV	Skin of left flank	Not applicable	Not applicable	Present, non-brisk	Indeterminate	Not applicable
MEL7	Female	77.3378	Primary	Melanoma in situ	I	Stage 0	Skin of right upper arm	Not applicable	Not applicable	Not applicable	Absent	Not applicable
MEL8	Female	42.5086	Primary	Superficial spreading melanoma	IV	Stage IB	Skin of right lower back	0.75	0	Present, non-brisk	Absent	Not identified
MEL9	Male	55.6946	Primary	Superficial spreading melanoma	III	Stage IA	Skin of left upper back	0.7	1	Present, non-brisk	Present	Not identified
MEL10	Female	24.6576	Primary	Superficial spreading melanoma	III	Stage IA	Skin of left posterior shoulder	0.55	1	Present, non-brisk	Absent	Not identified
MEL11	Female	24.5728	Primary	Superficial spreading melanoma	II	Not applicable	Skin of right abdomen	0.35	0	Present, brisk	Absent	Not identified
MEL12	Female	62.4653	Primary	Melanoma in situ	I	Stage 0	Skin of left mid back	Not applicable	Not applicable	Not applicable	Present	Not applicable
MEL13	Female	69.9179	Primary	Superficial spreading melanoma	IV	Stage IIA	Skin of right lower leg	1.1	0	Present, non-brisk	Absent	Not identified
patient ID	perineural invation	vascular invasion	diameter of lesion (mm)	ulceration	lymph nodes involved at dx	BRAF mutation status	prior malignancy	family hx of any malignancy	family hx of melanoma	last known disease status	last follow up	vital status
MEL1	Not identified	Not identified	15	Present	No	Negative (IHC)	No	Yes	No	Loco-regional metastasis	730	Alive
MEL2	Not identified	Not identified	8	Absent	None submitted	Not tested	No	Unknown	Unknown	Loco-regional metastasis	468	Alive
MEL3	Not identified	Not identified	12	Yes	Yes	Negative (IHC)	Yes	Yes	No	Loco-regional metastasis	917	Alive
MEL4	Not identified	Not identified	5	Absent	No	Positive (Oncopanel)	Yes	Yes	No	Tumor free	829	Alive
MEL5	Not identified	Not identified	3	Absent	None submitted	Not tested	Yes	Yes	No	Tumor free	826	Alive
MEL6	Not applicable	Not applicable	31	Not applicable	None submitted	Positive (Oncopanel - on consult)	Yes	Unknown	Unknown	Tumor free	869	Alive
MEL7	Not applicable	Not applicable	12	Not applicable	None submitted	Not tested	Yes	Unknown	Unknown	Tumor free	913	Alive
MEL8	Not identified	Not identified	8	Absent	No	Not tested	No	Yes	Unknown	Tumor free	763	Alive
MEL9	Not identified	Not identified	6	Absent	None submitted	Not tested	No	Unknown	Unknown	Tumor free	632	Alive
MEL10	Not identified	Not identified	8	Absent	None submitted	Not tested	Yes	No	Unknown	Tumor free	771	Alive
MEL11	Not identified	Not identified	8	Absent	None submitted	Not tested	No	Yes	Unknown	Tumor free	1111	Alive
MEL12	Not applicable	Not applicable	8	Not applicable	None submitted	Not tested	Yes	No	Unknown	Tumor free	879	Alive
MEL13	Not identified	Not identified	12	Yes	No	Not tested	No	No	Unknown	Tumor free	819	Alive
