## Supplementary material for "The spatial landscape of progression and immunoediting in primary melanoma at single cell resolution": Table S3

### Sheet: Sheet1
Supplementary Table 3. Distribution of Regions of Interest (ROI) by histopathological annotation and patient ID.
ROI Label (CyCIF)	Histopathology Annotation	Explanation	patient ID													number of analyzed ROIs (CyCIF)
			MEL1	MEL2	MEL3	MEL4	MEL5	MEL6	MEL7	MEL8	MEL9	MEL10	MEL11	MEL12	MEL13
			N=15	N=1	N=9	N=5	N=2	N=4	N=9	N=2	N=7	N=3	N=4	N=4	N=8
Normal	normal skin	No melanocytic atypia or hyperplasia present. The ratio of melanocytes to keratinocytes is 1:10 in the epidermal basal layer.	1			1		1	1				1	1		6
Precursor	precursor	Region of epidermis with atypical melanocytic architechture and/or morphology	2		4	1			2			1	1		3	14
MIS	melanoma in situ	Noninvasive melanoma limited to the epidermis	3			1			3	1	5	1		3	2	19
EM	exophytic melanoma	Variant of nodular melanoma with polypoid tumor mass above skin surface	1													1
IM	nodular melanoma	Vertically growing melanoma; usually very sharply circumscribed nodule with frequent ulceration			4		2									6
IM	invasive melanoma	A tumor that penetrates the basement membrane of the epidermis and invades the dermis	2			2		3							1	8
IM	vertical growth phase	Melanoma growth vertically invading the dermis, or growth outwards leading to a nodular or exophytic tumor formation		1						1					2	4
IM	radial growth phase	Superficially spreading melanoma									2		2			4
other/unassigned	other/unassigned		6		1				3			1				11
															Total:	73
ROI Label (mrSEQ)	Histopathology Annotation	Explanation	MEL1
			PickSeq (N=222)	GeoMX (N=70)
MIS	melanoma in situ	Noninvasive melanoma limited to the epidermis	97	26
IR	inflammatory regression	Partial, segmental or complete replacement of melanoma cells with host response composing of mononuclear infiltrate, melanophages and/or dermal fibrosis and increased dermal vascularity	47	10
IM	invasive melanoma	A tumor that penetrates the basement membrane of the epidermis and invades the dermis	16	6
IB	invasive tumor boundary	The outernmost region of the invasive tumor surrounded by immune-rich stroma	12	5
bTIL	brisk TIL	Tumor-infiltrating lymphocytes diffusely present throughout the tumor area or at the invasive tumor boundary	16	4
EM	exophytic melanoma	Variant of nodular melanoma with polypoid tumor mass above skin surface	34	19
Other annotated fields in specimen MEL1-1
ROI label	Histopathology annotation	Explanation
	epidermis	The outermost layer of the skin composing of keratinocytes, melanocytes, Langerhans cells and sensory Merkel cells
	dermis	Intermediate layer of the skin beneath epidermis
	dermoepidermal junction	A boundary between epidermis and dermis identified by cuboidal keratinocytes in the most basal layer of epidermis and the underlining basal membrane
