## Supplementary material for "The spatial landscape of progression and immunoediting in primary melanoma at single cell resolution": Table S4

### Sheet: SlideSummary
Supplementary Table 4. Distribution of the clinical samples MEL1-MEL13 used in each CyCIF experiment (experiments 1 to 5) and the corresponding antibody panels.
Sample ID	CyCIF experiment #
	1	2	3A	3B	4	5
MEL01-1	x	x	x	x	x	x
MEL01-2	x	x			x
MEL01-3	x	x			x
MEL02-1		x
MEL03-1		x
MEL04-1		x
MEL05-1		x
MEL06-1		x
MEL07-1		x
MEL08-1		x
MEL09-1		x
MEL10-1		x
MEL11-1		x
MEL12-1		x
MEL13-1		x
MEL13-2		x

### Sheet: panel 1
CyCIF antibody panel 1
	﻿Antibody Name	Target Protein	Vendor	Catalog no.	Clone	Fluorophore	Function	Dilution	RRID
Cycle0	HHLA2	HHLA2	Abcam	ab214327	polyclonal	anti-Rabbit IgG Alexa Fluor 488	Immune checkpoint	100	AB_2876363
	Mast Cell Chymase	CMA1	Abcam	ab111239	polyclonal	anti-Goat IgG Alexa Fluor 555	Lineage	200	AB_10863662
	SOX10	SOX10	Abcam	ab216020	SOX10/1074	anti-Mouse IgG Alexa Fluor 647	Lineage	150	AB_2847913
Cycle0-2'ab	anti-Rabbit IgG	anti-Rabbit IgG	Thermo Fisher Scientific	A11070	polyclonal	Alexa Fluor 488	Secondary fluorescence	2000	AB_2534114
	anti-Goat IgG	anti-Goat IgG	Thermo Fisher Scientific	A21432	polyclonal	Alexa Fluor 555	Secondary fluorescence	2000	AB_2535853
	anti-Mouse IgG	anti-Mouse IgG	Thermo Fisher Scientific Inc.	A21237	polyclonal	Alexa Fluor 647	Secondary fluorescence	2000	AB_2535806
Cycle1	S100B	S100B	Abcam	ab218515	S100B/1012	anti-mouse IgG2a Alexa Fluor 488	Progression	500	AB_2868590
	Keratin	Cytokeratin (pan)	ThermoFisher Scientific (eBioscience)	41-9003-82,41-9003-80	AE1/AE3	eFluor 570	Lineage	500	AB_11217482
	CD1a	CD1a	Abcam	ab201337	C1A/711	anti-mouse IgG1 Alexa Fluor 647	Lineage	50	AB_2889186
Cycle1-2'ab	anti-Mouse IgG2a	anti-Mouse IgG2a	Jackson Immune Research	115-545-206	polyclonal	Alexa Fluor 488	Secondary fluorescence	500	AB_2338855
	na	na	na	na	na	na	na	na	na
	anti-Mouse IgG1	anti-Mouse IgG1	Jackson Immune Research	115-605-205	polyclonal	Alexa Fluor 647	Secondary fluorescence	500	AB_2338916
Cycle2	CD163	CD163	Abcam	ab218293	EPR14643-36	Alexa Fluor 488	Lineage	400	AB_2889155
	CD3d	CD3d	Abcam	ab208514	EP4426	Alexa Fluor 555	Lineage	150	AB_2728789
	CD8a	CD8a	eBioscience	50-0008-82	AMC908	eFluor 660	Lineage	350	AB_2574412
Cycle3	MITF	MITF	Abcam	ab201675	D5	Alexa Fluor 488	Lineage	150	AB_2728787
	FOXP3	FOXP3	eBioscience	41-4777-82,41-4777-80	236A/E7	eFluor 570	Lineage	150	AB_2573608
	PD-L1	PD-L1/CD274	Cell Signaling Technology	15005	E1L3N	Alexa Fluor 647	Immune checkpoint	100	AB_2728832
Cycle4	Ki-67	Ki-67	Cell Signaling Technology	11882S	D3B5	Alexa Fluor 488	Cell cycle	150	AB_2687824
	LAG3	LAG3	Cell Signaling Technology	56141BC	D2G4O	Alexa Fluor 555	Immune checkpoint	100	AB_2798739
	TIM3	TIM3	Cell Signaling Technology	78226	D5D5R	Alexa Fluor 647	Immune checkpoint	100	AB_2799911
Cycle5	PCNA	PCNA	Cell Signaling Technology	8580	PC10	Alexa Fluor 488	Cell cycle	1000	AB_11178664
	Stat1 (pY701)	Stat1 (pY701)	Cell Signaling Technology	8183S	58D6	Alexa Fluor 555	Inflammation	100	AB_10860600
	Cleaved PARP (D214)	Cleaved PARP (D214)	Cell Signaling Technology	6987	D64E10	Alexa Fluor 647	DNA repair	100	AB_10858215
Cycle6	Snail1	Snail1	eBioscience	53-9859-80	20C8	Alexa Fluor 488	EMT regulation	150	AB_2574482
	Alpha-actin-2	Alpha-actin-2/aSMA	Abcam	ab202509	EPR5368	Alexa Fluor 555	Lineage	500	AB_2868435
	HLA-DPB1	HLA-DPB1	Abcam	ab201347	EPR11226	Alexa Fluor 647	Immune checkpoint	500	AB_2861375
Cycle7	S100 alpha	S100 alpha/S100a	Abcam	ab207367	EPR5251	Alexa Fluor 488	Progression	500	AB_2728788
	CD11c	CD11c	Cell Signaling Technology	77882BC	D3V1E	Alexa Fluor 555	Lineage	200	AB_2799286
	PD-1	PD-1/CD279	Abcam	ab201825	EPR4877(2)	Alexa Fluor 647	Immune checkpoint	200	AB_2728811
Cycle8	LDH	LDH	Abcam	ab202652	EP1566Y	Alexa Fluor 488	Metabolism	500	AB_2889291
	Keratin	Cytokeratin (pan)	Cell Signaling Technology	3478S	C11	Alexa Fluor 555	Lineage	200	AB_10829040
	Cyclin-A2	CCNA2	Abcam	ab216303	EPR17351	Alexa Fluor 647	Cell cycle	200	AB_2884891
Cycle9	Cyclin-D1	CCND1	Abcam	ab190194	EPR2241	Alexa Fluor 488	Cell cycle	200	AB_2728784
	CD63	CD63	Abcam	ab215431	NKI/C3	phycoerythrin	Intracellular transport	150	AB_2889263
	CD31	CD31	Abcam	ab218582	EPR3094	Alexa Fluor 647	Lineage	300	AB_2857973

### Sheet: panel 2
CyCIF antibody panel 2
	﻿Antibody Name	Target Protein	Vendor	Catalog no.	Clone	Fluorophore	Function	Dilution	RRID
Cycle0	Rb-IgG	Rb-IgG	Thermo Fisher Scientific	A11070	N/A	N/A	Background / Autofluorescence	2000	AB_2534114
	anti-G-IgG	anti-G-IgG	Thermo Fisher Scientific	A21432	N/A	N/A	Background / Autofluorescence	2000	AB_2535853
	anti-M-IgG	anti-M-IgG	Thermo Fisher Scientific Inc.	A21237	N/A	N/A	Background / Autofluorescence	2000	AB_2535806
Cycle1	pERK	pERK	Cell Signaling Technology	4370S	D13.14.4E	anti-Rabbit IgG Alexa Fluor 488	Cell signaling	200	AB_2297462
	CD207	CD207	R&D Systems	AF2088	polyclonal	anti-Goat IgG Alexa Fluor 555	Immune	300	AB_355143
	SOX10	SOX10	Abcam	ab216020	SOX10/1074	anti-Mouse IgG Alexa Fluor 647	Tumor	100	AB_2847913
Cycle1-2'ab	anti-Rabbit IgG	anti-Rabbit IgG	Thermo Fisher Scientific	A11070	polyclonal	Alexa Fluor 488	Secondary Fluorescence	2000	AB_2534114
	anti-Goat IgG	anti-Goat IgG	Thermo Fisher Scientific	A21432	polyclonal	Alexa Fluor 555	Secondary Fluorescence	2000	AB_2535853
	anti-Mouse IgG	anti-Mouse IgG	Thermo Fisher Scientific Inc.	A21237	polyclonal	Alexa Fluor 647	Secondary Fluorescence	2000	AB_2535806
Cycle2	CD45RO	CD45RO	BioLegend	304212	UCHL1	Alexa Fluor 488	Immune	150	AB_528823
	SOX2	SOX2	ThermoFisher Scientific (eBioscience)	14-9811-80	Btjce	anti-Rat IgG Alexa Fluor 488	Progression	100	AB_11219070
	CD25	CD25	Thermo Fisher	14-0256-82	GLLZDMY	anti-Mouse IgG1 Alexa Fluor 647	Lineage	100	AB_2572851
Cycle2-2'ab	na	na	na	na	na	na	na	na	na
	anti-Rat IgG	anti-Rat IgG	Thermo Fisher	A21208	polyclonal	Alexa Fluor 488	Secondary Fluorescence	500	AB_2535794
	anti-Mouse IgG1	anti-Mouse IgG1	Jackson Immune Research	115-605-205	polyclonal	Alexa Fluor 647	Secondary Fluorescence	500	AB_2338916
Cycle3	CD4	CD4	Abcam	ab196372	EPR6855	Alexa Fluor 488	Lineage	150	AB_2889191
	pan-CK	pan-CK	ThermoFisher Scientific (eBioscience)	41-9003-80	AE1/AE3	eFluor 570	Lineage	1000	AB_11217482
	CD8A	CD8A	eBioscience	50-0008-82	AMC908	eFluor 660	Lineage	200	AB_2574412
Cycle4	CD163	CD163	Abcam	ab218293	EPR14643-36	Alexa Fluor 488	Lineage	300	AB_2889155
	FOXP3	FOXP3	eBioscience	41-4777-82	236A/E7	eFluor 570	Lineage	100	AB_2573608
	CD3D	CD3D	Abcam	ab198937	EP4426	Alexa Fluor 647	Lineage	100	AB_2889190
Cycle5	pS6	pS6	Cell Signaling Technology	5018S	D68F8	Alexa Fluor 488	Cell signaling	300	AB_10695861
	CD11C	CD11C	Cell Signaling Technology	77882BC	D3V1E	Alexa Fluor 555	Lineage	200	AB_2800282
	PDL1	PDL1/CD274	Cell Signaling Technology	15005S	E1L3N	Alexa Fluor 647	Immune checkpoint	100	AB_2728832
Cycle6	MCAM/CD146	MCAM/CD146	Abcam	ab196448	EPR3208	Alexa Fluor 488	Progression	200	AB_2868591
	CD68	CD68	Cell Signaling Technology	79594S	D4B9C	phycoerythrin	Lineage	400	AB_2799935
	PD1	PD1/CD279	Abcam	ab201825	EPR4877(2)	Alexa Fluor 647	Immune checkpoint	200	AB_2728811
Cycle7	S100A	S100A	Abcam	ab207367	EPR5251	Alexa Fluor 488	Progression	500	AB_2728788
	ICOS	ICOS	Cell Signaling Technology	79403BC	D1K2T	Alexa Fluor 555	Immune checkpoint	200	AB_2800142
	OX40	OX40	BioLegend	350018	Ber-ACT35	Alexa Fluor 647	Progression	100	AB_2571938
Cycle8	CD40L	CD40L	Cell Signaling Technology	37365BC	D5J9Y	Alexa Fluor 488	Immune	200	AB_2798704
	HLADR	HLADR	Abcam	ab215312	EPR3692	Alexa Fluor 555	Immune checkpoint	500	AB_2889281
	HLAA	HLAA	Abcam	ab199837	EP1395Y	Alexa Fluor 647	Immune checkpoint	500	AB_2728798
Cycle9	NCAD	NCAD / CD325	BioLegend	350809	8C11	Alexa Fluor 488	Progression	100	AB_11218797
	LAG3	LAG3	Cell Signaling Technology	56141BC	D2G4O	Alexa Fluor 555	Immune checkpoint	200	AB_2798739
	CD31	CD31	Abcam	ab218582	EPR3094	Alexa Fluor 647	Lineage	300	AB_2857973
Cycle10	CD73	NT5E/ CD73	Cell Signaling Technology	14627BC	D7F9A	Alexa Fluor 488	Immune checkpoint	300	AB_2716625
	CD90	CD90 / Thy1	Abcam	ab202511	EPR3133	Alexa Fluor 555	Lineage	300	AB_2889264
	TIM3	TIM3	Cell Signaling Technology	78226S	D5D5R	Alexa Fluor 647	Immune checkpoint	200	AB_2799911
Cycle11	C-Kit	C-Kit	Cell Signaling Technology	62082BC	D3W6Y	Alexa Fluor 488	Lineage	150	AB_2799120
	CD40	CD40	Cell Signaling Technology	16805BC	D8W3N	Alexa Fluor 555	Immune checkpoint	300	AB_2799188
	GZMB	GZMB	Santa Cruz Biotechnology	sc-8022 AF647	2C5	Alexa Fluor 647	Effector	100	AB_2232723
Cycle12	HLADRB1	HLADRB1	Abcam	ab207376	EPR6148	Alexa Fluor 488	Immune checkpoint	500	AB_2889845
	GITR	GITR	Cell Signaling Technology	98430BC	D9I9D	Alexa Fluor 555	Immune checkpoint	200	AB_2799740
	HLADPB1	HLADPB1	abcam	ab201347	EPR11226	Alexa Fluor 647	Immune checkpoint	500	AB_2861375
	MART1	MART1 / Melan-A	Santa Cruz Biotechnology	sc-20032 AF790	A103	Alexa Fluor 790	Lineage	100	AB_2889846
Cycle13	CCND1	CCND1	Abcam	AB190194	EPR2241	Alexa Fluor 488	Cell Cycle	200	AB_2728784
	MYC	MYC	Abcam	ab201780	Y69	Alexa Fluor 555	Transcription	200	AB_2728791
	CD56	CD56	Santa Cruz Biotechnology	sc-7326 AF647	123C3	Alexa Fluor 647	Immune	100	AB_627127
Cycle14	LAMP1	LAMP1/CD107A	Abcam	ab187591	H4A3	Alexa Fluor 488	Natural killer cells	200	AB_2884958
	NOS2	NOS2	Abcam	ab209594	EPR16635	Alexa Fluor 555	Antitumoral activity	300	AB_2889252
	CD16	CD16	Santa Cruz Biotechnology	sc-20052 AF647	DJ130c	Alexa Fluor 647	Lineage	150	AB_626925

### Sheet: panel 3A
CyCIF antibody panel 3A (DeltaVision)
	﻿Antibody Name	Target Protein	Vendor	Catalog no.	Clone	Fluorophore	Function	Dilution	RRID
Cycle0	PD-1	PD-1	Cell Signaling Technology	86163	D4W2J	anti-Rabbit IgG Alexa Fluor 488	Immune checkpoint	200	AB_2728833
	TLR3	TLR3	Thermo Fisher	MA5-16188	40C1285.6	phycoerythrin	Immune response	300	AB_2537707
	Sox10	Sox10	Abcam	ab216020	SOX10/1074	anti-Mouse IgG Alexa Fluor 647	Lineage	100	AB_2847913
Cycle0-2'ab	anti-Rabbit IgG	anti-Rabbit IgG	Thermo Fisher	A21206	polyclonal	Alexa Fluor 488	Secondary Fluorescence	2000	AB_2535792
	na	na	na	na	na	na	na	na	na
	anti-Mouse IgG	anti-Mouse IgG	Thermo Fisher	A21237	polyclonal	Alexa Fluor 647	Secondary Fluorescence	2000	AB_2535806
Cycle1	CD163	CD163	Abcam	ab218293	EPR14643-36	Alexa Fluor 488	Lineage	300	AB_2889155
	CD3d	CD3d	Abcam	ab208514	EP4426	Alexa Fluor 555	Lineage	75	AB_2728789
	PD-L1	PD-L1	Cell Signaling Technology	15005	E1L3N	Alexa Fluor 647	Immune checkpoint	50	AB_2728832
Cycle2	CD4	CD4	R&D Systems	FAB8165G	polyclonal	Alexa Fluor 488	Lineage	100	AB_2728839
	ICOS	ICOS	Cell Signaling Technology	79403BC	D1K2T	Alexa Fluor 555	Immune checkpoint	100	AB_2800142
	HLA-DPB1	HLA-DPB1	abcam	ab201347	EPR11226	Alexa Fluor 647	Immune checkpoint	300	AB_2861375
Cycle3	CD8a	CD8a	Thermo Fisher	53-0008-80	AMC908	Alexa Fluor 488	Lineage	200	AB_2574412
	CD68	CD68	Cell Signaling Technology	79594	D4B9C	phycoerythrin	Lineage	300	AB_2799935
	Granzyme B	GZMB	Santa Cruz Biotechnology	sc-8022 AF647	2C5	Alexa Fluor 647	Effector	100	AB_2232723
Cycle4	CD40LG	CD40LG	Cell Signaling Technology	37365BC	D5J9Y	Alexa Fluor 488	Immune	100	AB_2798704
	LAG3	LAG3	Cell Signaling Technology	56141BC	D2G4O	Alexa Fluor 555	Immune checkpoint	100	AB_2798739
	HLA-A	HLA-A	Abcam	ab199837	EP1395Y	Alexa Fluor 647	Immune checkpoint	500	AB_2728798
Cycle5	Sequestosome-1	SQSTM/p62	Cell Signaling Technology	8833S	D1D9E3	Alexa Fluor 488	Cell signaling/cycle	100	AB_2728820
	Vinculin	VIN	Thermo Fisher Scientific	41-9777-80	7F9	eFluor 570	Cytoskeleton	200	AB_2573647
	TIM3	TIM3	Cell Signaling Technology	78226	D5D5R	Alexa Fluor 647	Immune checkpoint	200	AB_2799911
Cycle6	LAMP-1	LAMP-1/CD107A	Abcam	ab187591	H4A3	Alexa Fluor 488	Natural killer cells	200	AB_2884958
	PD-L1	PD-L1/ CD274	abcam	ab213358	28-8	Alexa Fluor 555	Immune checkpoint	150	AB_2728794
	PD-1	PD-1/CD279	Abcam	ab201825	EPR4877(2)	Alexa Fluor 647	Immune checkpoint	200	AB_2728811

### Sheet: panel 3B
CyCIF antibody panel 3B (RareCyte)
	﻿Antibody Name	Target Protein	Vendor	Catalog no.	Clone	Fluorophore	Function	Dilution	RRID
Cycle0	CD163	CD163	Abcam,Abcam	ab218293	EPR14643-36	Alexa Fluor 488	Lineage	300	AB_2889155
	CD11c	CD11c	Cell Signaling Technology	78822BC	D3V1E	Alexa Fluor 555	Lineage	200	AB_2799286
	FOXP3	FOXP3	BioLegend	320113	206D	Alexa Fluor 647	Lineage	100	AB_439753
Cycle1	E-cadherin	ECAD	Cell Signaling Technology	3199S	24E10	Alexa Fluor 488	Progression	200	AB_10691457
	Keratin	Cytokeratin (pan)	ThermoFisher Scientific (eBioscience)	41-9003-82,41-9003-80	AE1/AE3	eFluor 570	Lineage	500	AB_11217482
	CD3d	CD3d	Abcam	ab198937	EP4426	Alexa Fluor 647	Lineage	100	AB_2889190
Cycle2	PCNA	PCNA	Cell Signaling Technology	8580	PC10	Alexa Fluor 488	Cell cycle	500	AB_11178664
	Ki-67	Ki-67	eBioscience	41-5699-80	20Raj1	eFluor 570	Cell cycle	150	AB_11220088
	CD45	CD45	BioLegend	304056	HI30	Alexa Fluor 647	Lineage	200	AB_2564155
Cycle3	MITF	MITF	Abcam	ab201675	D5	Alexa Fluor 488	Lineage	100	AB_2728787
	PDGFR-alpha	PDGFRA	Cell Signaling Technology	8893S	D13C6	Alexa Fluor 555	Cell signaling	150	AB_2797679
	Alpha-actin-2	aSMA/ACTA2	eBioscience	50-9760-82,50-9760-80	1A4	eFluor 660	Lineage	500	AB_2574362
Cycle4	MCAM	MCAM/CD146	Abcam	ab196448	EPR3208	Alexa Fluor 488	Lineage	200	AB_2868591
	CD90	CD90 / Thy1	Abcam	ab202511	EPR3133	Alexa Fluor 555	Lineage	200	AB_2889264
	MCM2	MCM2	Abcam	ab223403	EPR4120	Alexa Fluor 647	Cell cycle	200	AB_2889293
Cycle5	c-Kit	c-Kit	Cell Signaling Technology	62082BC	D3W6Y	Alexa Fluor 488	Lineage	300	AB_2799120
	CD40	CD40	Cell Signaling Technology	16805BC	D8W3N	Alexa Fluor 555	Immune checkpoint	200	AB_2799188
	Cyclin-E1	CCNE1	Abcam	ab194069	EP435E	Alexa Fluor 647	Cell cycle	200	AB_2884893
Cycle6	Cyclin-D1	CCND1	Abcam	AB190194	EPR2241	Alexa Fluor 488	Cell cycle	200	AB_2728784
	CCNB1	CCNB1	Abcam	ab214381	Y106	Alexa Fluor 555	Cell cycle	200	AB_2884889
	Cyclin-A2	CCNDA2	Abcam	ab216303	EPR17351	Alexa Fluor 647	Cell cycle	200	AB_2884891
Cycle7	NCR1	NKp46/NCR1 human	R&D Systems	FAB1850G	195314	Alexa Fluor 488	NK cell activator	150	AB_2888975
	HLA -DR	HLA -DR	Abcam	ab215312	EPR3692	Alexa Fluor 555	Immune checkpoint	300	AB_2889281
	GM130	GM130	Abcam	ab195303	EP892Y	Alexa Fluor 647	na	200	AB_2889278
Cycle8	CD15	CD15	BioLegend	301910	HI98	Alexa Fluor 488	Lineage	200	AB_493257
	Rb (pS807; pS811)	Rb (pS807; pS811)	Cell Signaling Technology	8957S	D20B12	Alexa Fluor 555	Cell cycle	200	AB_2728827
	CD20	CD20	eBioscience	50-0202-80	L26	eFluor 660	Lineage	500	AB_11151691
Cycle9	Geminin	Geminin	Abcam	ab225397	EPR14637	Alexa Fluor 488	DNA replication inhibitor	100	AB_2888976
	COX4	COX4	Abcam	ab210675	EPR9442(ABC)	Alexa Fluor 555	Metabolism	100	AB_2857975
	BRD2	BRD2	Abcam	ab197866	EPR7642	Alexa Fluor 647	Epigenetics	150	AB_2888977
Cycle10	GLUD1 + GLUD2	GLUD1 + GLUD2	Abcam	ab204001	EPR11370	Alexa Fluor 488	Metabolism	100	AB_2889200
	LC3A/B	LC3A/B	Cell Signaling Technology	13173S	D3U4C	Alexa Fluor 555	Autophagy	100	AB_2728823
	HIF1-alpha	HIF1A	Abcam	ab203848	H1alpha67	Alexa Fluor 647	Cell survival	100	AB_2889279
Cycle11	GAPDH	GAPDH	Abcam	ab204276	EPR16884	Alexa Fluor 488	Metabolism	300	AB_2889198
	Histone H3.1 (pS10)	pH3	Cell Signaling Technology	3475S	D2C8	Alexa Fluor 555	Cell cycle	500	AB_10694639
	ZEB1	ZEB1/AREB6	Abcam	ab216121	EPR17375	Alexa Fluor 647	Lymphocytes	100	AB_2868420
Cycle12	TCF1/TCF7	TCF1/TCF7	Cell Signaling Technology	6444	C63D9	Alexa Fluor 488	T cell transcription	100	AB_2797627
	Catenin beta-1	Catenin beta-1	Abcam	ab202496	E247	Alexa Fluor 555	Cell-cell adhesion	150	AB_2868511
	Sox4	SOX4	Santa Cruz Biotechnology	sc-518016 AF647	B-7	Alexa Fluor 647	Cell fate	100	AB_2889356
Cycle13	CD141	CD141 / Thrombomodulin	Abcam	ab237063	EPR4051	Alexa Fluor 488	Immune	200	AB_2889244
	HER3	HER3	Cell Signaling Technology	77956	D22C5	phycoerythrin	na	100	AB_2799907
	GLUT1	GLUT1	Abcam	ab195020	EPR3915	Alexa Fluor 647	Metabolism	300	AB_2783877
Cycle14	CD11b	CD11b	Abcam	ab204271	EPR1344	Alexa Fluor 488	Immune	200	AB_2728739
	CD66b	CD66b	BioLegend	392903	6/40c	phycoerythrin	Cell-cell adhesion	100	AB_2750201
	Tbx21	Tbx21	Thermo Fisher Scientific	50-5825-82	4B10	eFluor 660	na	50	AB_10596655

### Sheet: panel 4
CyCIF antibody panel 4
	﻿Antibody Name	Target Protein	Vendor	Catalog no.	Clone	Fluorophore	Function	Dilution	RRID
Cycle0	Rabbit IgG	Rabbit IgG	Thermo Fisher Scientific	A-11070	n/a	Alexa Fluor 488	Background / Autofluorescence	2000	AB_2534114
	Goat IgG	Goat IgG	Thermo Fisher Scientific	A-21432	n/a	Alexa Fluor 555	Background / Autofluorescence	2000	AB_2535853
	Mouse IgG	Mouse IgG	Thermo Fisher Scientific Inc.	A-21237	n/a	Alexa Fluor 647	Background / Autofluorescence	2000	AB_2535806
Cycle1	IFITM3	IFITM3	Cell Signaling Technology	59212	D8E8G	anti-Rabbit IgG Alexa Fluor 488	Interferon signaling	200	AB_2799561
	Chymase	Chymase	Abcam	ab111239	polyclonal	anti-Goat IgG Alexa Fluor 555	Lineage	100	AB_10863662
	Interferon gamma	Interferon gamma	Abcam	ab218426	IFNG/466	anti-Mouse IgGAlexa Fluor 647	Immune	100	AB_2868602
Cycle1-2'ab	anti-Rabbit IgG	anti-Rabbit IgG	Thermo Fisher Scientific	A11070	polyclonal	Alexa Fluor 488	Secondary Fluoresence	2000	AB_2534114
	anti-Goat IgG	anti-Goat IgG	Thermo Fisher Scientific	A21432	polyclonal	Alexa Fluor 555	Secondary Fluoresence	2000	AB_2535853
	anti-Mouse IgG	anti-Mouse IgG	Thermo Fisher Scientific Inc.	A21237	polyclonal	Alexa Fluor 647	Secondary Fluoresence	2000	AB_2535806
Cycle2	SOX10	SOX10	Abcam	ab216020	SOX10/1074	anti-Mouse IgG2a Alexa Fluor 488	Lineage	200	AB_2847913
	CD3d	CD3d	Abcam	ab208514	EP4426	Alexa Fluor 555	Lineage	150	AB_2728789
	HMB45	HMB45	Abcam	ab732	HMB45;DT101;BC199	anti-Mouse IgG1 Alexa Fluor 647	Lineage	500	AB_305844
Cycle2-2'ab	anti-Mouse IgG2a	anti-Mouse IgG2a	Jackson Immune Research	115-545-206	polyclonal	Alexa Fluor 488	Secondary Fluorescence	500	AB_2338855
	na	na	na	na	na	na	na	na	na
	anti-Mouse IgG1	anti-Mouse IgG1	Jackson Immune Research	115-605-205	polyclonal	Alexa Fluor 647	Secondary Fluorescence	500	AB_2338916
Cycle3	SOX10	SOX10	Cell Signaling Technology	18005BC	E6B6I	Alexa Fluor 488	Melanocyte lineage	100	AB_2861136
	IFI16	IFI16	Cell Signaling Technology	37239BC	D8B5T	Alexa Fluor 555	Interferon signaling	200	AB_2798669
	MART-1	MART-1	Abcam	ab225500	EPR20380	Alexa Fluor 647	Lineage	300	AB_2868593
Cycle4	MX1	MX1	Cell Signaling Technology	7937BC	D3W7I	Alexa Fluor 488	Inflammation	300	AB_2799122
	CD11c	CD11c	Cell Signaling Technology	77882BC	D3V1E	Alexa Fluor 555	Lineage	200	AB_2799286
	CD31	CD31	Abcam	ab218582	EPR3094	Alexa Fluor 647	Lineage	200	AB_2857973
Cycle5	CD163	CD163	Abcam	ab218293	EPR14643-36	Alexa Fluor 488	Lineage	500	AB_2889155
	Stat1 (pY701)	Stat1 (pY701)	Cell Signaling Technology	8183S	58D6	Alexa Fluor 555	Inflammation	150	AB_10860600
	PD-L1	PD-L1	Cell Signaling Technology	15005	E1L3N	Alexa Fluor 647	Immune checkpoint	150	AB_2728832
Cycle6	CD11b	CD11b	ThermoFisher Scientific (eBioscience)	53-0196-80,53-0196-82	C67F154	Alexa Fluor 488	Immune	200	AB_2637196
	TBK1 (pS172)	TBK1 (pS172)	Cell Signaling Technology	13498	D52C2	phycoerythrin	Immune	200	AB_2798237
	IRF-4	IRF-4	Cell SIgnaling Technology	53929S	E8H3S	Alexa Fluor 647	Inflammation	150	AB_2868605
Cycle7	STING	STING	Abcam	ab198950	EPR13130	Alexa Fluor 488	Inflammation	500	AB_2889208
	IRF-5	IRF-5	Abcam	ab210656	EPR17067	Alexa Fluor 555	Inflammation	300	AB_2889224
	IRF1	IRF1	Cell Signaling Technology	14105	D5E4	Alexa Fluor 647	Inflammation	100	AB_2798393
Cycle8	CD8a	CD8a	Thermo Fisher	53-0008-80	AMC908	Alexa Fluor 488	Lineage	200	AB_2574412
	CD90	CD90	Abcam	ab202511	EPR3133	Alexa Fluor 555	Lineage	300	AB_2889264
	CD20	CD20	eBioscience	50-0202-80	L26	eFluor 660	Lineage	1000	AB_11151691
Cycle9	SREBP-1	SREBP-1	Santa Cruz Biotechnology	sc-365513 AF488	A-4	Alexa Fluor 488	Lipogenesis	150	AB_2890217
	Stat3 (pY705)	Stat3 (pY705)	Cell Signaling Technology	8119	D3A7	phycoerythrin	Cell signaling	200	AB_10859889
	CD59	CD59	Abcam	ab187769	MEM-43	Alexa Fluor 647	Cell activation	200	AB_2868603
Cycle10	CD46	CD46	Abcam	ab197489	EPR4014	Alexa Fluor 488	T cell activation	200	AB_2868604
	CD55	CD55	Abcam	ab130421	MEM-118	phycoerythrin	na	200	AB_11156888
	SMAD1	SMAD1	Abcam	ab196866	EPR5522	Alexa Fluor 647	TGFb signaling	200	AB_2889314
Cycle11	CPT1A	CPT1A	Abcam	ab171449	8F6AE9	Alexa Fluor 488	na	150	AB_2714024
	SMAD5	SMAD5	Abcam	ab213662	EP619Y	phycoerythrin	TGFb signaling	200	AB_2889316
	SMAD2	SMAD2	Abcam	ab196538	EP567Y	Alexa Fluor 647	TGFb signaling	200	AB_2889235
Cycle12	CD4	CD4	abcam	ab196372	EPR6855	Alexa Fluor 488	Lineage	200	AB_2889191
	SMAD3	SMAD3	Abcam	ab208751	EP568Y	phycoerythrin	TGFb signaling	500	AB_2889315
	FOXP3	FOXP3	BioLegend	320114	206D	Alexa Fluor 647	Lineage	150	AB_2573608
Cycle13	CD206	CD206	Santa Cruz Biotechnology	sc-376108 AF488	D-1	Alexa Fluor 488	Lineage	150	AB_10987732
	GATA3	GATA3	Abcam	ab210672	EPR16651	Alexa Fluor 555	Immune	300	AB_2889199
	CD14	CD14	Abcam	ab196169	EPR3653	Alexa Fluor 647	Immune	500	AB_2890135

### Sheet: panel 5
CyCIF antibody panel 5
	﻿Antibody Name	Target Protein	Vendor	Catalog no.	Clone	Fluorophore	Function	Dilution	RRID
Cycle0	Rabbit IgG	Rabbit IgG	Thermo Fisher Scientific	A-11070	n/a	Alexa Fluor 488	Background / Autofluorescence	2000	AB_2534114
	Goat IgG	Goat IgG	Thermo Fisher Scientific	A-21432	n/a	Alexa Fluor 555	Background / Autofluorescence	2000	AB_2535853
	Mouse IgG	Mouse IgG	Thermo Fisher Scientific	A-21237	n/a	Alexa Fluor 647	Background / Autofluorescence	2000	AB_2535806
Cycle1	5'-HMC	5'-HMC	Active Motif	39769	n/a	anti-Rabbit IgG Alexa Fluor 488	Epigenetics	200	AB_10013602
	Langerin	Langerin / CD207	R&D Systems	AF2088-SP	n/a	anti-Goat IgG Alexa Fluor 555	Lineage	300	AB_355143
	SOX10	SOX10	Abcam	ab216020	SOX10/1074	anti-Mouse IgG Alexa Fluor 647	Lineage	200	AB_2847913
Cycle1-2'ab	Rabbit IgG	Rabbit IgG	Thermo Fisher Scientific	A-11070	n/a	Alexa Fluor 488	Secondary Fluorescence	2000	AB_2534114
	Goat IgG	Goat IgG	Thermo Fisher Scientific	A-21432	n/a	Alexa Fluor 555	Secondary Fluorescence	2000	AB_2535853
	Mouse IgG	Mouse IgG	Thermo Fisher Scientific	A-21237	n/a	Alexa Fluor 647	Secondary Fluorescence	2000	AB_2535806
Cycle2	ARF	ARF / p14	Cell Signaling Technology	2407	4C6/4	anti-mouse IgG2a Alexa Fluor 488	Tumor suppression	50	AB_490785
	CDKN1A	CDKN1A/ p21 Waf1/Cip1	Cell Signaling Technology	8493	12D1	Alexa Fluor 555	Cell cycle	200	AB_10860074
	PMEL	PMEL	Abcam	ab787	HMB45	anti-mouse IgG1 Alexa Fluor 647	Lineage	0.5 ug/mL	AB_306146
Cycle2-2' ab	anti-Mouse IgG2a	anti-Mouse IgG2a	Jackson Immune Research	115-545-206	n/a	Alexa Fluor 488	Secondary Fluorescence	500	AB_2338855
	n/a	n/a	n/a	n/a	n/a	n/a	n/a	n/a	n/a
	anti-Mouse IgG1	anti-Mouse IgG1	Jackson Immune Research	115-605-205	n/a	Alexa Fluor 647	Secondary Fluorescence	500	AB_2338916
Cycle3	Ki-67	Ki-67	Cell Signaling Technology	11882S	D3B5	Alexa Fluor 488	Cell cycle	150	AB_2687824
	SOX2	SOX2	ThermoFisher Scientific (eBioscience)	14-9811-82	Btjce	anti-rat IgG Alexa Fluor 555	Progression	100	AB_11219471
	CD45	CD45	BioLegend	304056	HI30	Alexa Fluor 647	Lineage	150	AB_2564155
Cycle3- 2' ab	n/a	n/a	n/a	n/a	n/a	n/a	n/a	n/a	n/a
	anti-rat IgG	anti-rat IgG	Thermo Fisher	A-21208	n/a	AF555	Secondary Fluorescence	500	AB_2535794
	n/a	n/a	n/a	n/a	n/a	n/a	n/a	n/a	n/a
Cycle4	Cyclin-D1	Cyclin-D1	Abcam	AB190194	EPR2241	Alexa Fluor 488	Cell cycle	300	AB_2728784
	Cytokeratin (pan)	Cytokeratin (pan)	ThermoFisher Scientific (eBioscience)	41-9003-82,41-9003-80	AE1/AE3	eFluor 570	Lineage	1000	AB_11217482
	PD-L1	PD-L1	Cell Signaling Technology	15005	E1L3N	Alexa Fluor 647	Immune checkpoint	100	AB_2728832
Cycle5	CD146	CD146	Abcam	ab196448	EPR3208	Alexa Fluor 488	Immune	300	AB_2868591
	Nestin	Nestin	Thermo Fisher Scientific	41-9843-80	10C2	eFluor 570	Melanoma	150	AB_2573652
	MART-1	MART-1	Abcam	ab225500	EPR20380	Alexa Fluor 647	Lineage	500	AB_2868593
Cycle6	MITF	MITF	Abcam	ab201675	D5	Alexa Fluor 488	Lineage	100	AB_2728787
	CCNB1	CCNB1	Abcam	ab214381	Y106	Alexa Fluor 555	Cell cycle	200	AB_2884889
	p27Kip1	p27Kip1	Abcam	AB194234	Y236	Alexa Fluor 647	Cell cycle	200	AB_2728802
Cycle7	S100 alpha	S100 alpha	Abcam	ab207367	EPR5251	Alexa Fluor 488	Progression	500	AB_2728788
	Rb (pS807; pS811)	Rb (pS807; pS811)	Cell Signaling Technology	8957S	D20B12	Alexa Fluor 555	Cell cycle	200	AB_2728827
	p75 NGF	p75 NGF	abcam	ab195180	EP1039Y	Alexa Fluor 647	Apoptosis	200	AB_2728801
Cycle8	ARF	ARF	Cell Signaling Technology	72800	E3X6D	Alexa Fluor 488	Tumor suppression	200	AB_2890063
	HLA -DRA	HLA -DRA	Abcam	ab215312	EPR3692	Alexa Fluor 555	Immune checkpoint	200	AB_2889281
	Cyclin-A2	Cyclin-A2	Abcam	ab216303	EPR17351	Alexa Fluor 647	Cell cycle	200	AB_2884891
Cycle9	Hes1	Hes1	Abcam	ab196328	EPR4226	Alexa Fluor 488	Cell state	200	AB_2728785
	Histone H3.1 (pS10)	Histone H3.1 (pS10)	Cell Signaling Technology	3475S	D2C8	Alexa Fluor 555	Cell cycle	200	AB_10694639
	CD31	CD31	Abcam	ab218582	EPR3094	Alexa Fluor 647	Lineage	200	AB_2857973
Cycle10	CDKN2A	CDKN2A	Santa Cruz Biotechnology	sc-56330 AF488	JC8	Alexa Fluor 488	Cell cycle	100	AB_2890061
	CCNA	CCNA	Santa Cruz Biotechnology	sc-271682 PE	B-8	phycoerythrin	Cell cycle	150	AB_10709300
	p57/Kip2	p57/Kip2	Abcam	ab199253	EP2515Y	Alexa Fluor 647	Tumor suppression	200	AB_2889305
Cycle11	FN	FN	Abcam	ab198933	F1	Alexa Fluor 488	Cell-cell adhesion	500	AB_2728807
	PMEL	PMEL	Abcam	ab246731	EP4863(2)	phycoerythrin	Lineage	150	AB_2890052
	Podoplanin	Podoplanin	BioLegend	337007	NC-08	Alexa Fluor 647	Inflammation	400	AB_1595538
Cycle12	CD8a	CD8a	Thermo Fisher Scientific	53-0008-80	AMC908	Alexa Fluor 488	Lineage	200	AB_2574412
	CD90	CD90 / Thy1	Abcam	ab202511	EPR3133	Alexa Fluor 555	Lineage	200	AB_2889264
	c-Maf	c-Maf	Abcam	ab225416	EPR16484	Alexa Fluor 647	T cell differentiation	100	AB_2868542
Cycle13	HO-1	HO-1	Abcam	ab214643	EPR1390Y	Alexa Fluor 488	Inflammation	300	AB_2889223
	S100B	S100B	Abcam	ab274881	EP1576Y	Alexa Fluor 555	Progression	200	AB_2890062
	Histone H3.1 (K27me3)	Histone H3.1 (K27me3)	Cell Signaling Technology	12158	C36B11	Alexa Fluor 647	Cell cycle	500	AB_2797834

### Sheet: cohort 2
Cohort 2: CyCIF antibody panel
	Antibody Name	Target Protein	Vendor	Catalog No.	Clone	Fluorophore	Function	Dilution	RRID
Cycle1	LAG-3	LAG-3	Cell Signaling Technology	15372	D2G4O	anti-Rabbit IgG Alexa Fluor 488	Immune Checkpoint	100	AB_2798739
	Langerin	Langerin	R&D Systems	AF2088-SP	polyclonal	anti-Goat IgG Alexa Fluor 555	Lineage	1000	AB_355143
	SOX10	SOX10	Abcam	ab216020	SOX10/1074	anti-Mouse IgGAlexa Fluor 647	Lineage	200	AB_2847913
Cycle1-2'ab	Rabbit IgG	Rabbit IgG	Invitrogen	A-11070	polyclonal	Alexa Fluor 488	Secondary Fluorescence	2000	AB_2534114
	Goat IgG	Goat IgG	Thermo Fisher Scientific	A-21432	polyclonal	Alexa Fluor 555	Secondary Fluorescence	2000	AB_2535853
	Mouse IgG	Mouse IgG	Thermo Fisher Scientific Inc.	A-21237	polyclonal	Alexa Fluor 647	Secondary Fluorescence	2000	AB_2535806
Cycle2	CD20	CD20	Dako	M0755	L26	anti-Mouse IgG2a Alexa Fluor 488	Lineage	30	AB_2282030
	CD206	CD206	Cell Signaling Technology	48352BC	E2L9N	Alexa Fluor 555	Lineage	200	AB_2800175
	CD1c	CD1c	Abcam	ab156708	OTI2F4	anti-Mouse IgG1 Alexa Fluor 647	Lineage	200	AB_2889187
Cycle2-2'ab	Mouse IgG2a	Mouse IgG2a	Jackson ImmunoResearch, Inc.	115-545-206	polyclonal	Alexa Fluor 488	Secondary Fluorescence	500	AB_2338855
	na	na	na	na	na	na	na	na	na
	Mouse IgG1	Mouse IgG1	Jackson ImmunoResearch, Inc.	115-605-205	polyclonal	Alexa Fluor 647	Secondary Fluorescence	500	AB_2338916
Cycle3	CD3E	CD3E	Cell Signaling Technology	86936BC	D7A6E	Alexa Fluor 488	Lineage	100	AB_2721019
	TOX	TOX	Abcam	ab237009	NAN448B		Lineage	100	AB_2883984
	PD-L1	PD-L1	Cell Signaling Technology	62813BC	E1L3N	Alexa Fluor 647	Immune Checkpoint	100	AB_2687655
Cycle3-2'ab	na	na	na	na	na	na	na	na	na
	Rat IgG	Rat IgG	Thermo Fisher Scientific Inc.	A-21434		Alexa Fluor 555	Secondary Fluorescence	1000	AB_2535855
	na	na	na	na	na	na	na	na	na
Cycle4	CD8a	CD8a	Thermo Fisher	53-0008-80	AMC908	Alexa Fluor 488	Lineage	200	AB_2574412
	CD11c	CD11c	Cell Signaling Technology	77882BC	D3V1E	Alexa Fluor 555	Lineage	200	AB_2799286
	CD45	CD45	BioLegend	304056	HI30	Alexa Fluor 647	Lineage	200	AB_493034
