## Supplementary material for "The spatial landscape of progression and immunoediting in primary melanoma at single cell resolution": Table S5

### Sheet: phenotyping summary
Supplementary table 5. The criteria for identifying individual cell phenotypes in CyCIF experiments 1 and 2 (antibody panels presented in Table S4).
phenotype	abbreviation	phenotypic criteria in CyCIF experiment 1	phenotypic criteria in CyCIF experiment 2
Cytotoxic T cell	Tcy	CD3D+ CD8A+	CD3D+ CD8A+
Partially Exhausted T cell	PD1+ T	CD3D+ CD8A+ PD1+	CD3D+ CD8A+ PD1+
Terminally Exhausted T cell	Tex	CD3D+ CD8A+ PD1+ TIM3+ and/or LAG3+	CD3D+ CD8A+ PD1+ TIM3+ and/or LAG3+
Regulatory T cell	Treg	CD3D+ FOXP3+	CD3D+ FOXP3+
Helper T cell	Th	CD3D+ CD8A- FOXP3-	CD3D+ CD8A- FOXP3-
Dendritic cell	DC	CD11C+ CD163-	CD11C+ CD163-
Langerhans cell	LC	CD1A+	CD207+
Mast cell	Mast cell	CMA+	CKIT+ CD90+
Macrophage	Mac	CD163+ CD11C-	CD163+ CD11C-
Keratinocyte	Ker	panCK+	panCK+
Melanocyte	Mel	SOX10+	SOX10+
Tumor	Tumor	CD63+ and/or S100B+	SOX10+
Myofibroblast	MyoFibro	αSMA+
Endothelial cell	Endo	CD31+
Myeloid Lineage / Other APC	APC	CD11C- CD163- HLADPB1+
CD11C+ CD163- PDL1+ dendritic cell	PD-L1+ DC	CD11C+ CD163- PD-L1+	CD11C+ CD163- PD-L1+
CD163+ CD11C+ macrophage	CD11C+ mac	CD11C+ CD163+	CD11C+ CD163+
CD163+ CD11C+ PDL1+ macrophage	PD-L1+ mac	CD11C+ CD163+ PD-L1+	CD11C+ CD163+ PD-L1+

### Sheet: panel-1_deep_phenotyping
Panel 1. Deep phenotyping
		SOX10	KERATIN	S100B	CD63	CD31	CD3D	CD163	C8A	FOXP3	PD1	HLADPB1	CD11C	TIM3	aSMA	CD1A	CMA1	LAG3	PDL1
all	Melanocytes	pos
all	Keratinocytes		pos
all	Endothelial cells					pos
all	Myofibroblasts														pos
all-rest	T cells						anypos			anypos
all-rest	Myeloid Lineage							anypos				anypos	anypos
all-rest	Mast cells																pos
Myofibroblast	T cells						pos
Myofibroblast	Myeloid Lineage							anypos				anypos	anypos
Keratinocytes	T cells						pos
Keratinocytes	Myeloid Lineage							anypos				anypos	anypos
Keratinocytes	Melanocytes	pos
Myeloid Lineage	Macrophages							pos
Myeloid Lineage	Other APCs							allneg				pos	allneg
Myeloid Lineage	Langerhans cells															pos
Myeloid Lineage-rest	CD11C+ CD163- dendritic cells							neg					pos
CD11C+ CD163- cells	CD11C+ CD163- PDL1+ dendritic cells																		pos
Melanocytes	Tumor cells			anypos	anypos
T cells	Cytotoxic T cells								pos
T cells	Regulatory T cells									pos
Myeloid Lineage	Regulatory T cells									pos
Cytotoxic T cells	Partially Exhausted T cells										pos
Myofibroblast	Endothelial cells					pos
Patially Exhausted T cells	Terminally Exhausted T cells													allpos				allpos
Macrophages	CD163+ CD11C+ macrophages												pos
Macrophages	CD163+ CD11C- macrophages												neg
CD163+ CD11C+ macrophages	CD163+ CD11C+ PDL1+ macrophages																		pos

### Sheet: panel-1_brief_phenotyping
Panel 1. Brief phenotyping
		SOX10	PANCK	CD3D	CD163	C8A	FOXP3	PD1	CD11C	CD1A	PDL1
all	Melanocytes	pos
all	Keratinocytes		pos
all	Langerhans cells									pos
all-rest	T cells			pos
all-rest	Myeloid Lineage				anypos				anypos
Keratinocytes	T cells			pos
Keratinocytes	Myeloid Lineage				anypos				anypos
Keratinocytes	Melanocytes	pos
Keratinocytes	Langerhans cells									pos
Myeloid Lineage	Macrophages				pos
Myeloid Lineage-rest	CD11C+ CD163- dendritic cells				neg				pos
CD11C+ CD163- cells	CD11C+ CD163- PDL1+ dendritic cells										pos
Macrophages	CD163+ CD11C+ macrophages				pos				pos
Macrophages	CD163+ CD11C- macrophages				pos				neg
CD163+ CD11C+ macrophages	CD163+ CD11C+ PDL1+ macrophages										pos
Myeloid Lineage	Langerhans cells									pos
T cells	Cytotoxic T cells					pos
T cells	Regulatory T cells						pos
Myeloid Lineage	Regulatory T cells						pos
Cytotoxic T cells	Exhausted T cells							pos

### Sheet: panel-2_deep_phenotyping
Panel 2. Deep phenotyping
		SOX10	pan-CK	CD31	CD3d	CD163	CD8a	FOXP3	PD1	CD11c	TIM3	CD207	LAG3	PDL1	C-Kit	CD90
all	Melanocytes	pos
all	Keratinocytes		pos
all	Endothelial cells			pos
all	Langerhans cells											pos
all-rest	T cells				pos
all-rest	Myeloid Lineage					anypos				anypos
all-rest	Mast cells														pos	pos
Keratinocytes	T cells				pos
Keratinocytes	Myeloid Lineage					anypos				anypos
Keratinocytes	Melanocytes	pos
Myeloid Lineage	Macrophages					pos
Myeloid Lineage-rest	CD11C+ CD163- cells					neg				pos
CD11C+ CD163- cells	CD11C+ CD163- PDL1+ cells													pos
Macrophages	CD163+ CD11C+ macrophages					pos				pos
Macrophages	CD163+ CD11C- macrophages					pos				neg
CD163+ CD11C+ macrophages	CD163+ CD11C+ PDL1+ macrophages													pos
Myeloid Lineage	Langerhans cells											pos
T cells	Cytotoxic T cells						pos
T cells	Regulatory T cells							pos
Myeloid Lineage	Regulatory T cells							pos
Cytotoxic T cells	Partially Exhausted T cells								pos
Partially Exhausted T cells	Terminally Exhausted T cells										anypos		anypos

### Sheet: panel-2_brief_phenotyping
Panel 2. Brief phenotyping
		SOX10	pan-CK	CD3d	CD163	CD8a	FOXP3	PD1	CD11c	CD207	PDL1
all	Melanocytes	pos
all	Keratinocytes		pos
all	Langerhans cells									pos
all-rest	T cells			pos
all-rest	Myeloid Lineage				anypos				anypos
Keratinocytes	T cells			pos
Keratinocytes	Myeloid Lineage				anypos				anypos
Keratinocytes	Melanocytes	pos
Keratinocytes	Langerhans cells									pos
Myeloid Lineage	Macrophages				pos
Myeloid Lineage-rest	CD11C+ CD163- cells				neg				pos
CD11C+ CD163- cells	CD11C+ CD163- PDL1+ cells										pos
Macrophages	CD163+ CD11C+ macrophages				pos				pos
Macrophages	CD163+ CD11C- macrophages				pos				neg
CD163+ CD11C+ macrophages	CD163+ CD11C+ PDL1+ macrophages										pos
Myeloid Lineage	Langerhans cells									pos
T cells	Cytotoxic T cells					pos
T cells	Regulatory T cells						pos
Myeloid Lineage	Regulatory T cells						pos
Cytotoxic T cells	Exhausted T cells							pos
