## Supplementary material for "The spatial landscape of progression and immunoediting in primary melanoma at single cell resolution": Table S7

### Sheet: Supplementary Table 7
Supplementary Table 7: Mean distance of RCN's from RCN10
Stage	RCN	Mean distance from RCN10 (µm)
Normal	RCN2	269.61
Normal	RCN3	193.41
Normal	RCN4	892.84
Normal	RCN5	664.15
Normal	RCN8	NA
Normal	RCN6	280.81
Normal	RCN7	159.96
P	RCN2	77.16
P	RCN3	182.71
P	RCN4	404.34
P	RCN5	105.6
P	RCN8	746.04
P	RCN6	356.77
P	RCN7	85.57
MIS	RCN2	176.04
MIS	RCN3	72.17
MIS	RCN4	117.72
MIS	RCN5	91.75
MIS	RCN8	1166.97
MIS	RCN6	108.76
MIS	RCN7	298.88
IM	RCN2	263.43
IM	RCN3	114.53
IM	RCN4	138.78
IM	RCN5	92.57
IM	RCN8	418.44
IM	RCN6	152.38
IM	RCN7	342.11
EM	RCN2	347.13
EM	RCN3	111.32
EM	RCN4	124.35
EM	RCN5	213.7
EM	RCN8	807.06
EM	RCN6	217.16
EM	RCN7	550.11
